# The distribution of fitness effects of plasmid pOXA-48 in clinical enterobacteria

**DOI:** 10.1101/2023.07.11.548518

**Authors:** Ariadna Fernandez-Calvet, Laura Toribio-Celestino, Aida Alonso-del Valle, Jorge Sastre-Dominguez, Paula Valdes-Chiara, Alvaro San Millan, Javier DelaFuente

## Abstract

Antimicrobial resistance (AMR) in bacteria is a major public health problem. The main route for AMR acquisition in clinically important bacteria is the horizontal transfer of plasmids carrying resistance genes. AMR plasmids allow bacteria to survive antibiotics, but they also entail physiological alterations in the host cell. Multiple studies over the last years indicate that these alterations can translate into a fitness cost when antibiotics are absent. However, due to technical limitations, most of these studies are based on analysing new associations between plasmids and bacteria generated *in vitro*, and we know very little about the effects of plasmids in their native bacterial hosts. In this study, we used a CRISPR-Cas9-tool to selectively cure plasmids from clinical enterobacteria to overcome this limitation. Using this approach, we were able to study the fitness effects of the carbapenem resistance plasmid pOXA-48 in 35 pOXA-48-carrying isolates recovered from hospitalised patients. Our results revealed that pOXA-48 produces variable effects across the collection of wild type enterobacterial strains naturally carrying the plasmid, ranging from fitness costs to fitness benefits. Importantly, the plasmid was only associated with a significant fitness reduction in 4 out of 35 clones, and produced no significant changes in fitness in the great majority of isolates. Our results suggest that plasmids produce neutral fitness effects in most native bacterial hosts, helping to explain the great prevalence of plasmids in natural microbial communities.
