## Supplementary material for "The distribution of fitness effects of plasmid pOXA-48 in clinical enterobacteria": Source data

### Sheet: Info
Source data of the competition assays. i) w of each clone against J53/pBGC. ii) Normalised data, see methods.

### Sheet: Relative_fitness_raw
Rep	Strain	Species	Genotype	Rel_fitness
1	AJ_K308	Klebsiella_pneumoniae	WT	1.15618
2	AJ_K308	Klebsiella_pneumoniae	WT	1.15578
3	AJ_K308	Klebsiella_pneumoniae	WT	1.21245
4	AJ_K308	Klebsiella_pneumoniae	WT	1.25693
5	AJ_K308	Klebsiella_pneumoniae	WT	1.16236
6	AJ_K308	Klebsiella_pneumoniae	WT	1.14223
1	AJ_K88	Klebsiella_pneumoniae	WT	1.22085
2	AJ_K88	Klebsiella_pneumoniae	WT	1.21779
3	AJ_K88	Klebsiella_pneumoniae	WT	1.2217
4	AJ_K88	Klebsiella_pneumoniae	WT	1.20709
5	AJ_K88	Klebsiella_pneumoniae	WT	1.1959
6	AJ_K88	Klebsiella_pneumoniae	WT	1.21715
1	AJ_N23	Klebsiella_pneumoniae	WT	1.03529
2	AJ_N23	Klebsiella_pneumoniae	WT	1.03518
3	AJ_N23	Klebsiella_pneumoniae	WT	1.08196
4	AJ_N23	Klebsiella_pneumoniae	WT	1.01172
5	AJ_N23	Klebsiella_pneumoniae	WT	1.06608
6	AJ_N23	Klebsiella_pneumoniae	WT	1.05387
1	AJ_K244	Klebsiella_pneumoniae	WT	1.15274
2	AJ_K244	Klebsiella_pneumoniae	WT	1.13775
3	AJ_K244	Klebsiella_pneumoniae	WT	1.1431
4	AJ_K244	Klebsiella_pneumoniae	WT	1.124
5	AJ_K244	Klebsiella_pneumoniae	WT	1.12962
6	AJ_K244	Klebsiella_pneumoniae	WT	1.14662
1	AJ_K308	Klebsiella_pneumoniae	pOXA-48_free	1.21134
2	AJ_K308	Klebsiella_pneumoniae	pOXA-48_free	1.17092
3	AJ_K308	Klebsiella_pneumoniae	pOXA-48_free	1.18482
4	AJ_K308	Klebsiella_pneumoniae	pOXA-48_free	1.16432
5	AJ_K308	Klebsiella_pneumoniae	pOXA-48_free	1.15742
6	AJ_K308	Klebsiella_pneumoniae	pOXA-48_free	1.14322
1	AJ_K88	Klebsiella_pneumoniae	pOXA-48_free	1.26328
2	AJ_K88	Klebsiella_pneumoniae	pOXA-48_free	1.23359
3	AJ_K88	Klebsiella_pneumoniae	pOXA-48_free	1.23708
4	AJ_K88	Klebsiella_pneumoniae	pOXA-48_free	1.23669
5	AJ_K88	Klebsiella_pneumoniae	pOXA-48_free	1.22757
6	AJ_K88	Klebsiella_pneumoniae	pOXA-48_free	1.23739
1	AJ_N23	Klebsiella_pneumoniae	pOXA-48_free	1.15383
2	AJ_N23	Klebsiella_pneumoniae	pOXA-48_free	1.13159
3	AJ_N23	Klebsiella_pneumoniae	pOXA-48_free	1.13571
4	AJ_N23	Klebsiella_pneumoniae	pOXA-48_free	1.09816
5	AJ_N23	Klebsiella_pneumoniae	pOXA-48_free	1.08072
6	AJ_N23	Klebsiella_pneumoniae	pOXA-48_free	1.09433
1	AJ_K244	Klebsiella_pneumoniae	pOXA-48_free	1.13864
2	AJ_K244	Klebsiella_pneumoniae	pOXA-48_free	1.11917
3	AJ_K244	Klebsiella_pneumoniae	pOXA-48_free	1.13415
4	AJ_K244	Klebsiella_pneumoniae	pOXA-48_free	1.10164
5	AJ_K244	Klebsiella_pneumoniae	pOXA-48_free	1.14489
6	AJ_K244	Klebsiella_pneumoniae	pOXA-48_free	1.09707
1	AJ_S8	Escherichia_coli	WT	1.21307
2	AJ_S8	Escherichia_coli	WT	1.3314
3	AJ_S8	Escherichia_coli	WT	1.3109
4	AJ_S8	Escherichia_coli	WT	1.30496
5	AJ_S8	Escherichia_coli	WT	1.30433
6	AJ_S8	Escherichia_coli	WT	1.26565
1	AJ_S8	Escherichia_coli	pOXA-48_free	1.28457
2	AJ_S8	Escherichia_coli	pOXA-48_free	1.35703
3	AJ_S8	Escherichia_coli	pOXA-48_free	1.31521
4	AJ_S8	Escherichia_coli	pOXA-48_free	1.35193
5	AJ_S8	Escherichia_coli	pOXA-48_free	1.35282
6	AJ_S8	Escherichia_coli	pOXA-48_free	1.33647
1	AJ_L38	Escherichia_coli	WT	0.899789
2	AJ_L38	Escherichia_coli	WT	0.943445
3	AJ_L38	Escherichia_coli	WT	0.92664
4	AJ_L38	Escherichia_coli	WT	0.907286
5	AJ_L38	Escherichia_coli	WT	0.919083
6	AJ_L38	Escherichia_coli	WT	0.891202
1	AJ_Z29	Escherichia_coli	WT	1.01366
2	AJ_Z29	Escherichia_coli	WT	1.07164
3	AJ_Z29	Escherichia_coli	WT	1.11818
4	AJ_Z29	Escherichia_coli	WT	1.05823
5	AJ_Z29	Escherichia_coli	WT	1.03227
6	AJ_Z29	Escherichia_coli	WT	1.04407
1	AJ_K127	Klebsiella_pneumoniae	WT	1.03286
2	AJ_K127	Klebsiella_pneumoniae	WT	1.16791
3	AJ_K127	Klebsiella_pneumoniae	WT	1.16803
4	AJ_K127	Klebsiella_pneumoniae	WT	1.17348
5	AJ_K127	Klebsiella_pneumoniae	WT	1.18216
6	AJ_K127	Klebsiella_pneumoniae	WT	1.15023
1	AJ_L38	Escherichia_coli	pOXA-48_free	0.972742
2	AJ_L38	Escherichia_coli	pOXA-48_free	0.976436
3	AJ_L38	Escherichia_coli	pOXA-48_free	0.969436
4	AJ_L38	Escherichia_coli	pOXA-48_free	0.935792
5	AJ_L38	Escherichia_coli	pOXA-48_free	0.946637
6	AJ_L38	Escherichia_coli	pOXA-48_free	0.968938
1	AJ_Z29	Escherichia_coli	pOXA-48_free	1.10069
2	AJ_Z29	Escherichia_coli	pOXA-48_free	1.10884
3	AJ_Z29	Escherichia_coli	pOXA-48_free	1.05625
4	AJ_Z29	Escherichia_coli	pOXA-48_free	1.07134
5	AJ_Z29	Escherichia_coli	pOXA-48_free	1.09567
6	AJ_Z29	Escherichia_coli	pOXA-48_free	1.02557
1	AJ_K127	Klebsiella_pneumoniae	pOXA-48_free	1.16397
2	AJ_K127	Klebsiella_pneumoniae	pOXA-48_free	1.18716
3	AJ_K127	Klebsiella_pneumoniae	pOXA-48_free	1.18945
4	AJ_K127	Klebsiella_pneumoniae	pOXA-48_free	1.14405
5	AJ_K127	Klebsiella_pneumoniae	pOXA-48_free	1.13087
6	AJ_K127	Klebsiella_pneumoniae	pOXA-48_free	1.11293
1	AJ_K219	Klebsiella_pneumoniae	WT	1.18527
2	AJ_K219	Klebsiella_pneumoniae	WT	1.16188
3	AJ_K219	Klebsiella_pneumoniae	WT	1.15866
4	AJ_K219	Klebsiella_pneumoniae	WT	1.164
5	AJ_K219	Klebsiella_pneumoniae	WT	1.16954
6	AJ_K219	Klebsiella_pneumoniae	WT	1.17579
1	AJ_J61	Klebsiella_pneumoniae	WT	1.29787
2	AJ_J61	Klebsiella_pneumoniae	WT	1.32272
3	AJ_J61	Klebsiella_pneumoniae	WT	1.28335
4	AJ_J61	Klebsiella_pneumoniae	WT	1.34121
5	AJ_J61	Klebsiella_pneumoniae	WT	1.32553
6	AJ_J61	Klebsiella_pneumoniae	WT	1.32791
1	AJ_C163	Escherichia_coli	WT	1.18094
2	AJ_C163	Escherichia_coli	WT	0.949543
3	AJ_C163	Escherichia_coli	WT	1.24622
4	AJ_C163	Escherichia_coli	WT	1.17666
5	AJ_C163	Escherichia_coli	WT	1.19609
6	AJ_C163	Escherichia_coli	WT	1.17298
1	AJ_C164	Escherichia_coli	WT	1.18653
2	AJ_C164	Escherichia_coli	WT	1.15959
3	AJ_C164	Escherichia_coli	WT	1.15528
4	AJ_C164	Escherichia_coli	WT	1.16633
5	AJ_C164	Escherichia_coli	WT	1.18733
6	AJ_C164	Escherichia_coli	WT	1.21814
1	AJ_K219	Klebsiella_pneumoniae	pOXA-48_free	1.26031
2	AJ_K219	Klebsiella_pneumoniae	pOXA-48_free	1.22131
3	AJ_K219	Klebsiella_pneumoniae	pOXA-48_free	1.23675
4	AJ_K219	Klebsiella_pneumoniae	pOXA-48_free	1.21929
5	AJ_K219	Klebsiella_pneumoniae	pOXA-48_free	1.25299
6	AJ_K219	Klebsiella_pneumoniae	pOXA-48_free	1.26721
1	AJ_J61	Klebsiella_pneumoniae	pOXA-48_free	1.29697
2	AJ_J61	Klebsiella_pneumoniae	pOXA-48_free	1.26566
3	AJ_J61	Klebsiella_pneumoniae	pOXA-48_free	1.25544
4	AJ_J61	Klebsiella_pneumoniae	pOXA-48_free	1.2812
5	AJ_J61	Klebsiella_pneumoniae	pOXA-48_free	1.29347
6	AJ_J61	Klebsiella_pneumoniae	pOXA-48_free	1.32906
1	AJ_C163	Escherichia_coli	pOXA-48_free	1.12779
2	AJ_C163	Escherichia_coli	pOXA-48_free	1.12926
3	AJ_C163	Escherichia_coli	pOXA-48_free	0.979303
4	AJ_C163	Escherichia_coli	pOXA-48_free	1.09211
5	AJ_C163	Escherichia_coli	pOXA-48_free	1.20026
6	AJ_C163	Escherichia_coli	pOXA-48_free	1.13094
1	AJ_C164	Escherichia_coli	pOXA-48_free	1.10078
2	AJ_C164	Escherichia_coli	pOXA-48_free	1.10629
3	AJ_C164	Escherichia_coli	pOXA-48_free	1.11509
4	AJ_C164	Escherichia_coli	pOXA-48_free	1.10049
5	AJ_C164	Escherichia_coli	pOXA-48_free	1.16493
6	AJ_C164	Escherichia_coli	pOXA-48_free	1.08778
1	AJ_C527	Escherichia_coli	WT	1.09948
2	AJ_C527	Escherichia_coli	WT	0.960683
3	AJ_C527	Escherichia_coli	WT	1.05027
4	AJ_C527	Escherichia_coli	WT	1.02111
5	AJ_C527	Escherichia_coli	WT	1.05775
6	AJ_C527	Escherichia_coli	WT	1.12895
1	AJ_C646	Escherichia_coli	WT	1.2968
2	AJ_C646	Escherichia_coli	WT	1.28757
3	AJ_C646	Escherichia_coli	WT	1.36037
4	AJ_C646	Escherichia_coli	WT	1.35174
5	AJ_C646	Escherichia_coli	WT	1.27649
6	AJ_C646	Escherichia_coli	WT	1.30297
1	AJ_C527	Escherichia_coli	pOXA-48_free	1.1141
2	AJ_C527	Escherichia_coli	pOXA-48_free	1.10106
3	AJ_C527	Escherichia_coli	pOXA-48_free	1.10539
4	AJ_C527	Escherichia_coli	pOXA-48_free	1.12766
5	AJ_C527	Escherichia_coli	pOXA-48_free	1.14095
6	AJ_C527	Escherichia_coli	pOXA-48_free	1.18408
1	AJ_C646	Escherichia_coli	pOXA-48_free	1.30789
2	AJ_C646	Escherichia_coli	pOXA-48_free	1.24752
3	AJ_C646	Escherichia_coli	pOXA-48_free	1.31586
4	AJ_C646	Escherichia_coli	pOXA-48_free	1.28285
5	AJ_C646	Escherichia_coli	pOXA-48_free	1.29755
6	AJ_C646	Escherichia_coli	pOXA-48_free	1.29362
1	CF13	Citrobacter_freundii	WT	1.21426
2	CF13	Citrobacter_freundii	WT	1.16567
3	CF13	Citrobacter_freundii	WT	1.16708
4	CF13	Citrobacter_freundii	WT	1.15695
5	CF13	Citrobacter_freundii	WT	1.19664
6	CF13	Citrobacter_freundii	WT	1.20891
1	C609	Escherichia_coli	WT	1.20389
2	C609	Escherichia_coli	WT	1.16745
3	C609	Escherichia_coli	WT	1.22955
4	C609	Escherichia_coli	WT	1.17009
5	C609	Escherichia_coli	WT	1.25744
6	C609	Escherichia_coli	WT	1.16976
1	C325	Escherichia_coli	WT	0.933608
2	C325	Escherichia_coli	WT	0.943544
3	C325	Escherichia_coli	WT	0.984477
4	C325	Escherichia_coli	WT	1.01842
5	C325	Escherichia_coli	WT	1.02402
6	C325	Escherichia_coli	WT	0.932201
1	H53	Klebsiella_pneumoniae	WT	1.26047
2	H53	Klebsiella_pneumoniae	WT	1.24764
3	H53	Klebsiella_pneumoniae	WT	1.22269
4	H53	Klebsiella_pneumoniae	WT	1.22312
5	H53	Klebsiella_pneumoniae	WT	1.22645
6	H53	Klebsiella_pneumoniae	WT	1.20352
1	CF13	Citrobacter_freundii	pOXA-48_free	1.23408
2	CF13	Citrobacter_freundii	pOXA-48_free	1.20725
3	CF13	Citrobacter_freundii	pOXA-48_free	1.20576
4	CF13	Citrobacter_freundii	pOXA-48_free	1.20557
5	CF13	Citrobacter_freundii	pOXA-48_free	1.20677
6	CF13	Citrobacter_freundii	pOXA-48_free	1.21714
1	C609	Escherichia_coli	pOXA-48_free	1.2265
2	C609	Escherichia_coli	pOXA-48_free	1.24677
3	C609	Escherichia_coli	pOXA-48_free	1.24653
4	C609	Escherichia_coli	pOXA-48_free	1.29671
5	C609	Escherichia_coli	pOXA-48_free	1.21631
6	C609	Escherichia_coli	pOXA-48_free	1.18232
1	C325	Escherichia_coli	pOXA-48_free	0.976808
2	C325	Escherichia_coli	pOXA-48_free	0.995925
3	C325	Escherichia_coli	pOXA-48_free	1.0096
4	C325	Escherichia_coli	pOXA-48_free	1.01464
5	C325	Escherichia_coli	pOXA-48_free	1.01584
6	C325	Escherichia_coli	pOXA-48_free	1.00468
1	H53	Klebsiella_pneumoniae	pOXA-48_free	1.24698
2	H53	Klebsiella_pneumoniae	pOXA-48_free	1.32581
3	H53	Klebsiella_pneumoniae	pOXA-48_free	1.29465
4	H53	Klebsiella_pneumoniae	pOXA-48_free	1.24921
5	H53	Klebsiella_pneumoniae	pOXA-48_free	1.21572
6	H53	Klebsiella_pneumoniae	pOXA-48_free	1.22296
1	J57	Klebsiella_variicola	WT	1.11036
2	J57	Klebsiella_variicola	WT	1.15564
3	J57	Klebsiella_variicola	WT	1.152
4	J57	Klebsiella_variicola	WT	1.10915
5	J57	Klebsiella_variicola	WT	1.16553
6	J57	Klebsiella_variicola	WT	1.13647
1	J57	Klebsiella_variicola	pOXA-48_free	1.17835
2	J57	Klebsiella_variicola	pOXA-48_free	1.12788
3	J57	Klebsiella_variicola	pOXA-48_free	1.13723
4	J57	Klebsiella_variicola	pOXA-48_free	1.1268
5	J57	Klebsiella_variicola	pOXA-48_free	1.07764
6	J57	Klebsiella_variicola	pOXA-48_free	1.05331
1	AJ_C310	Escherichia_coli	WT	1.31499
2	AJ_C310	Escherichia_coli	WT	1.40837
3	AJ_C310	Escherichia_coli	WT	1.4005
4	AJ_C310	Escherichia_coli	WT	1.36252
5	AJ_C310	Escherichia_coli	WT	1.35274
6	AJ_C310	Escherichia_coli	WT	1.29746
1	AJ_Nh27	Escherichia_coli	WT	1.0922
2	AJ_Nh27	Escherichia_coli	WT	1.1323
3	AJ_Nh27	Escherichia_coli	WT	1.27997
4	AJ_Nh27	Escherichia_coli	WT	1.07148
5	AJ_Nh27	Escherichia_coli	WT	1.16429
6	AJ_Nh27	Escherichia_coli	WT	1.09964
1	AJ_K293	Klebsiella_pneumoniae	WT	1.37474
2	AJ_K293	Klebsiella_pneumoniae	WT	1.40317
3	AJ_K293	Klebsiella_pneumoniae	WT	1.38121
4	AJ_K293	Klebsiella_pneumoniae	WT	1.30985
5	AJ_K293	Klebsiella_pneumoniae	WT	1.38779
6	AJ_K293	Klebsiella_pneumoniae	WT	1.34826
1	AJ_K198	Klebsiella_pneumoniae	WT	1.41913
2	AJ_K198	Klebsiella_pneumoniae	WT	1.46078
3	AJ_K198	Klebsiella_pneumoniae	WT	1.48525
4	AJ_K198	Klebsiella_pneumoniae	WT	1.55364
5	AJ_K198	Klebsiella_pneumoniae	WT	1.51038
6	AJ_K198	Klebsiella_pneumoniae	WT	1.44255
1	AJ_C310	Escherichia_coli	pOXA-48_free	1.5649
2	AJ_C310	Escherichia_coli	pOXA-48_free	1.48668
3	AJ_C310	Escherichia_coli	pOXA-48_free	1.49632
4	AJ_C310	Escherichia_coli	pOXA-48_free	1.5338
5	AJ_C310	Escherichia_coli	pOXA-48_free	1.42283
6	AJ_C310	Escherichia_coli	pOXA-48_free	1.59566
1	AJ_Nh27	Escherichia_coli	pOXA-48_free	1.22234
2	AJ_Nh27	Escherichia_coli	pOXA-48_free	1.2551
3	AJ_Nh27	Escherichia_coli	pOXA-48_free	1.03602
4	AJ_Nh27	Escherichia_coli	pOXA-48_free	1.35907
5	AJ_Nh27	Escherichia_coli	pOXA-48_free	1.32104
6	AJ_Nh27	Escherichia_coli	pOXA-48_free	1.18546
1	AJ_K293	Klebsiella_pneumoniae	pOXA-48_free	1.37583
2	AJ_K293	Klebsiella_pneumoniae	pOXA-48_free	1.29389
3	AJ_K293	Klebsiella_pneumoniae	pOXA-48_free	1.42446
4	AJ_K293	Klebsiella_pneumoniae	pOXA-48_free	1.38972
5	AJ_K293	Klebsiella_pneumoniae	pOXA-48_free	1.44651
6	AJ_K293	Klebsiella_pneumoniae	pOXA-48_free	1.29158
1	AJ_K198	Klebsiella_pneumoniae	pOXA-48_free	1.50552
2	AJ_K198	Klebsiella_pneumoniae	pOXA-48_free	1.61711
3	AJ_K198	Klebsiella_pneumoniae	pOXA-48_free	1.48524
4	AJ_K198	Klebsiella_pneumoniae	pOXA-48_free	1.76247
5	AJ_K198	Klebsiella_pneumoniae	pOXA-48_free	1.64206
6	AJ_K198	Klebsiella_pneumoniae	pOXA-48_free	1.41303
1	AJ_K318	Klebsiella_pneumoniae	WT	1.34399
2	AJ_K318	Klebsiella_pneumoniae	WT	1.2444
3	AJ_K318	Klebsiella_pneumoniae	WT	1.3535
4	AJ_K318	Klebsiella_pneumoniae	WT	1.50558
5	AJ_K318	Klebsiella_pneumoniae	WT	1.39273
6	AJ_K318	Klebsiella_pneumoniae	WT	1.35419
1	AJ_N46	Escherichia_coli	WT	1.10391
2	AJ_N46	Escherichia_coli	WT	1.0774
3	AJ_N46	Escherichia_coli	WT	1.01726
4	AJ_N46	Escherichia_coli	WT	1.04418
5	AJ_N46	Escherichia_coli	WT	1.0933
6	AJ_N46	Escherichia_coli	WT	1.05175
1	C662	Escherichia_coli	WT	1.37524
2	C662	Escherichia_coli	WT	1.35793
3	C662	Escherichia_coli	WT	1.43772
4	C662	Escherichia_coli	WT	1.43178
5	C662	Escherichia_coli	WT	1.40015
6	C662	Escherichia_coli	WT	1.36525
1	C642	Escherichia_coli	WT	1.28751
2	C642	Escherichia_coli	WT	1.23024
3	C642	Escherichia_coli	WT	1.24915
4	C642	Escherichia_coli	WT	1.26039
5	C642	Escherichia_coli	WT	1.28629
6	C642	Escherichia_coli	WT	1.15742
1	AJ_K318	Klebsiella_pneumoniae	pOXA-48_free	1.33964
2	AJ_K318	Klebsiella_pneumoniae	pOXA-48_free	1.29129
3	AJ_K318	Klebsiella_pneumoniae	pOXA-48_free	1.35827
4	AJ_K318	Klebsiella_pneumoniae	pOXA-48_free	1.33593
5	AJ_K318	Klebsiella_pneumoniae	pOXA-48_free	1.33605
6	AJ_K318	Klebsiella_pneumoniae	pOXA-48_free	1.41314
1	AJ_N46	Escherichia_coli	pOXA-48_free	1.8517
2	AJ_N46	Escherichia_coli	pOXA-48_free	1.71062
3	AJ_N46	Escherichia_coli	pOXA-48_free	1.62566
4	AJ_N46	Escherichia_coli	pOXA-48_free	1.58297
5	AJ_N46	Escherichia_coli	pOXA-48_free	1.60922
6	AJ_N46	Escherichia_coli	pOXA-48_free	1.86629
1	C662	Escherichia_coli	pOXA-48_free	1.43597
2	C662	Escherichia_coli	pOXA-48_free	1.3485
3	C662	Escherichia_coli	pOXA-48_free	1.35321
4	C662	Escherichia_coli	pOXA-48_free	1.46718
5	C662	Escherichia_coli	pOXA-48_free	1.45001
6	C662	Escherichia_coli	pOXA-48_free	1.51853
1	C642	Escherichia_coli	pOXA-48_free	1.35082
2	C642	Escherichia_coli	pOXA-48_free	1.34465
3	C642	Escherichia_coli	pOXA-48_free	1.34614
4	C642	Escherichia_coli	pOXA-48_free	1.32033
5	C642	Escherichia_coli	pOXA-48_free	1.23312
6	C642	Escherichia_coli	pOXA-48_free	1.21631
1	K147	Klebsiella_pneumoniae	WT	1.23241
2	K147	Klebsiella_pneumoniae	WT	1.18059
3	K147	Klebsiella_pneumoniae	WT	1.21007
4	K147	Klebsiella_pneumoniae	WT	1.17517
5	K147	Klebsiella_pneumoniae	WT	1.21301
6	K147	Klebsiella_pneumoniae	WT	1.17765
1	AJ_C728	Escherichia_coli	WT	1.14306
2	AJ_C728	Escherichia_coli	WT	1.21159
3	AJ_C728	Escherichia_coli	WT	1.15241
4	AJ_C728	Escherichia_coli	WT	1.16966
5	AJ_C728	Escherichia_coli	WT	1.2097
6	AJ_C728	Escherichia_coli	WT	1.14447
1	CF12	Citrobacter_freundii	WT	1.16454
2	CF12	Citrobacter_freundii	WT	1.14476
3	CF12	Citrobacter_freundii	WT	1.11435
4	CF12	Citrobacter_freundii	WT	1.13091
5	CF12	Citrobacter_freundii	WT	1.08736
6	CF12	Citrobacter_freundii	WT	1.09824
1	AJ_K25	Klebsiella_pneumoniae	WT	1.21862
2	AJ_K25	Klebsiella_pneumoniae	WT	1.19171
3	AJ_K25	Klebsiella_pneumoniae	WT	1.20683
4	AJ_K25	Klebsiella_pneumoniae	WT	1.19673
5	AJ_K25	Klebsiella_pneumoniae	WT	1.18203
6	AJ_K25	Klebsiella_pneumoniae	WT	1.20417
1	K147	Klebsiella_pneumoniae	pOXA-48_free	1.22231
2	K147	Klebsiella_pneumoniae	pOXA-48_free	1.20701
3	K147	Klebsiella_pneumoniae	pOXA-48_free	1.2382
4	K147	Klebsiella_pneumoniae	pOXA-48_free	1.24793
5	K147	Klebsiella_pneumoniae	pOXA-48_free	1.21763
6	K147	Klebsiella_pneumoniae	pOXA-48_free	1.25286
1	AJ_C728	Escherichia_coli	pOXA-48_free	1.30443
2	AJ_C728	Escherichia_coli	pOXA-48_free	1.30662
3	AJ_C728	Escherichia_coli	pOXA-48_free	1.3448
4	AJ_C728	Escherichia_coli	pOXA-48_free	1.31081
5	AJ_C728	Escherichia_coli	pOXA-48_free	1.30895
6	AJ_C728	Escherichia_coli	pOXA-48_free	1.28476
1	CF12	Citrobacter_freundii	pOXA-48_free	1.32198
2	CF12	Citrobacter_freundii	pOXA-48_free	1.24051
3	CF12	Citrobacter_freundii	pOXA-48_free	1.22716
4	CF12	Citrobacter_freundii	pOXA-48_free	1.25775
5	CF12	Citrobacter_freundii	pOXA-48_free	1.24469
6	CF12	Citrobacter_freundii	pOXA-48_free	1.23341
1	AJ_K25	Klebsiella_pneumoniae	pOXA-48_free	1.28453
2	AJ_K25	Klebsiella_pneumoniae	pOXA-48_free	1.2314
3	AJ_K25	Klebsiella_pneumoniae	pOXA-48_free	1.2196
4	AJ_K25	Klebsiella_pneumoniae	pOXA-48_free	1.21191
5	AJ_K25	Klebsiella_pneumoniae	pOXA-48_free	1.21431
6	AJ_K25	Klebsiella_pneumoniae	pOXA-48_free	1.25094
1	R10	Kluyvera_ascorbata	WT	0.884302
2	R10	Kluyvera_ascorbata	WT	0.788289
3	R10	Kluyvera_ascorbata	WT	0.790831
4	R10	Kluyvera_ascorbata	WT	0.813156
5	R10	Kluyvera_ascorbata	WT	0.805174
6	R10	Kluyvera_ascorbata	WT	0.845167
1	K163	Klebsiella_pneumoniae	WT	1.23828
2	K163	Klebsiella_pneumoniae	WT	1.2034
3	K163	Klebsiella_pneumoniae	WT	1.21595
4	K163	Klebsiella_pneumoniae	WT	1.2288
5	K163	Klebsiella_pneumoniae	WT	1.20812
6	K163	Klebsiella_pneumoniae	WT	1.22307
1	R10	Kluyvera_ascorbata	pOXA-48_free	0.949393
2	R10	Kluyvera_ascorbata	pOXA-48_free	0.932259
3	R10	Kluyvera_ascorbata	pOXA-48_free	0.846518
4	R10	Kluyvera_ascorbata	pOXA-48_free	0.835515
5	R10	Kluyvera_ascorbata	pOXA-48_free	0.875489
6	R10	Kluyvera_ascorbata	pOXA-48_free	0.846534
1	K163	Klebsiella_pneumoniae	pOXA-48_free	1.3524
2	K163	Klebsiella_pneumoniae	pOXA-48_free	1.3226
3	K163	Klebsiella_pneumoniae	pOXA-48_free	1.27605
4	K163	Klebsiella_pneumoniae	pOXA-48_free	1.30065
5	K163	Klebsiella_pneumoniae	pOXA-48_free	1.28673
6	K163	Klebsiella_pneumoniae	pOXA-48_free	1.3662
1	K153	Klebsiella_pneumoniae	WT	0.917992
2	K153	Klebsiella_pneumoniae	WT	0.852996
3	K153	Klebsiella_pneumoniae	WT	0.914472
4	K153	Klebsiella_pneumoniae	WT	0.977228
5	K153	Klebsiella_pneumoniae	WT	0.868209
6	K153	Klebsiella_pneumoniae	WT	1.01868
1	c288	Escherichia_coli	WT	1.43791
2	c288	Escherichia_coli	WT	1.32678
3	c288	Escherichia_coli	WT	1.36299
4	c288	Escherichia_coli	WT	1.31857
5	c288	Escherichia_coli	WT	1.35154
6	c288	Escherichia_coli	WT	1.35277
1	K153	Klebsiella_pneumoniae	pOXA-48_free	0.842169
2	K153	Klebsiella_pneumoniae	pOXA-48_free	0.89672
3	K153	Klebsiella_pneumoniae	pOXA-48_free	0.954286
4	K153	Klebsiella_pneumoniae	pOXA-48_free	0.933666
5	K153	Klebsiella_pneumoniae	pOXA-48_free	0.904764
6	K153	Klebsiella_pneumoniae	pOXA-48_free	0.916863
1	c288	Escherichia_coli	pOXA-48_free	1.21203
2	c288	Escherichia_coli	pOXA-48_free	1.17352
3	c288	Escherichia_coli	pOXA-48_free	1.19012
4	c288	Escherichia_coli	pOXA-48_free	1.21015
5	c288	Escherichia_coli	pOXA-48_free	1.15059
6	c288	Escherichia_coli	pOXA-48_free	1.22879

### Sheet: Relative_fitness_normalised
Strain	Species	W_norm	SE_prop
AJ_K308	Klebsiella_pneumoniae	1.00766	0.0175647
AJ_K88	Klebsiella_pneumoniae	0.979138	0.00517378
AJ_N23	Klebsiella_pneumoniae	0.938721	0.0134569
AJ_K244	Klebsiella_pneumoniae	1.01459	0.00833599
AJ_S8	Escherichia_coli	0.966526	0.0155044
AJ_L38	Escherichia_coli	0.951033	0.010464
AJ_Z29	Escherichia_coli	0.981371	0.0181549
AJ_K127	Klebsiella_pneumoniae	0.992244	0.0226632
AJ_K219	Klebsiella_pneumoniae	0.940636	0.00706579
AJ_J61	Klebsiella_pneumoniae	1.0229	0.0108597
AJ_C163	Escherichia_coli	1.03946	0.0472461
AJ_C164	Escherichia_coli	1.0596	0.0136292
AJ_C527	Escherichia_coli	0.932825	0.023781
AJ_C646	Escherichia_coli	1.01687	0.0134891
CF13	Citrobacter_freundii	0.977041	0.00910398
C609	Escherichia_coli	0.970742	0.0174228
C325	Escherichia_coli	0.969883	0.018112
H53	Klebsiella_pneumoniae	0.977308	0.0150587
J57	Klebsiella_variicola	1.01909	0.0188113
AJ_C310	Escherichia_coli	0.894113	0.0190548
AJ_Nh27	Escherichia_coli	0.926938	0.0432593
AJ_K293	Klebsiella_pneumoniae	0.997934	0.021776
AJ_K198	Klebsiella_pneumoniae	0.941254	0.0335034
K318	Klebsiella_pneumoniae	1.01487	0.028424
AJ_N46	Escherichia_coli	0.623415	0.0201786
AJ_C662	Escherichia_coli	0.976051	0.0209923
C642	Escherichia_coli	0.956424	0.0237352
K147	Klebsiella_pneumoniae	0.973322	0.00978525
AJ_C728	Escherichia_coli	0.894474	0.011225
CF12	Citrobacter_freundii	0.895643	0.0138633
AJ_K25	Klebsiella_pneumoniae	0.971318	0.00992279
R10	Kluyvera_ascorbata	0.932121	0.0271163
K163	Klebsiella_pneumoniae	0.925741	0.011155
K153	Klebsiella_pneumoniae	1.01856	0.0334628
C288	Escherichia_coli	1.13752	0.0183026
