## Supplementary material for "The distribution of fitness effects of plasmid pOXA-48 in clinical enterobacteria": Table S1

### Sheet: Info
Enterobacteria carrying pOXA-48. “Selected” column indicates the selected strains to cure pOXA-48 (n=60). “Cured” column indicates the cured strains (n=35). “sgRNA” column indicates the gene target for plasmid curing. BioProject and BioSample accession numbers are provided for the 35 wild-type strains that could be cured (“_WT”) and for the 9 cured (“_cured”) strains.

### Sheet: Table_S1
Strain_id	Species	Species_short	Species_category	ST	Selected	pLC10_transformed	Cured	pLC10_version	sgRNA	BioProject_WT	BioSample_WT	BioProject_cured	BioSample_cured
AJ_N46	Escherichia_coli	Eco	Eco	10	yes	yes	yes	pLC10-Apra	pemK	PRJNA962867	SAMN34418451
AJ_C728	Escherichia_coli	Eco	Eco	10	yes	yes	yes	pLC10-Apra	pemK	PRJNA962867	SAMN34418450
C717	Escherichia_coli	Eco	Eco	10
C718	Escherichia_coli	Eco	Eco	10
AJ_C646	Escherichia_coli	Eco	Eco	10	yes	yes	yes	pLC10-Apra	pemK	PRJNA962867	SAMN34418449
C643	Escherichia_coli	Eco	Eco	10
C642	Escherichia_coli	Eco	Eco	10	yes	yes	yes	pLC10-Kan	pemK	PRJNA626430	SAMN14640131
C667	Escherichia_coli	Eco	Eco	10
C662	Escherichia_coli	Eco	Eco	10	yes	yes	yes	pLC10-Kan	pemK	PRJNA626430	SAMN14640134
C752	Escherichia_coli	Eco	Eco	10
C165	Escherichia_coli	Eco	Eco	10
C166	Escherichia_coli	Eco	Eco	10
C837	Escherichia_coli	Eco	Eco	23	yes	yes	no
AJ_C310	Escherichia_coli	Eco	Eco	23	yes	yes	yes	pLC10-Kan	pemK	PRJNA962867	SAMN34418438
AJ_S8	Escherichia_coli	Eco	Eco	23	yes	yes	yes	pLC10-Apra	pemK	PRJNA962867	SAMN34418439
C781	Escherichia_coli	Eco	Eco	44
C152	Escherichia_coli	Eco	Eco	68	yes	no
C153	Escherichia_coli	Eco	Eco	68	yes	no
C184	Escherichia_coli	Eco	Eco	68	yes	no
F65	Escherichia_coli	Eco	Eco	88
Basterisk6	Escherichia_coli	Eco	Eco	99
C609	Escherichia_coli	Eco	Eco	99	yes	yes	yes	pLC10-Apra	pemK	PRJNA626430	SAMN14640128
C610	Escherichia_coli	Eco	Eco	99
O65	Escherichia_coli	Eco	Eco	131	yes	no
O44	Escherichia_coli	Eco	Eco	131	yes	no
M66	Escherichia_coli	Eco	Eco	131
C784	Escherichia_coli	Eco	Eco	137
C325	Escherichia_coli	Eco	Eco	137	yes	yes	yes	pLC10-Kan	blaOXA-48	PRJNA626430	SAMN14640123	PRJNA962867	SAMN34418455
N11	Escherichia_coli	Eco	Eco	155
C239	Escherichia_coli	Eco	Eco	156
C779	Escherichia_coli	Eco	Eco	354	yes	no
C778	Escherichia_coli	Eco	Eco	354	yes	no
C790	Escherichia_coli	Eco	Eco	354	yes	no
S13	Escherichia_coli	Eco	Eco	388	yes	no
S17	Escherichia_coli	Eco	Eco	388	yes	no
Nh35	Escherichia_coli	Eco	Eco	393
C272	Escherichia_coli	Eco	Eco	398
C206	Escherichia_coli	Eco	Eco	399
AJ_L38	Escherichia_coli	Eco	Eco	453	yes	yes	yes	pLC10-Kan	pemK	PRJNA962867	SAMN34418447
AJ_Z29	Escherichia_coli	Eco	Eco	453	yes	yes	yes	pLC10-Kan	pemK	PRJNA962867	SAMN34418448
AJ_C163	Escherichia_coli	Eco	Eco	453	yes	yes	yes	pLC10-Kan	pemK	PRJNA962867	SAMN34418443
AJ_C164	Escherichia_coli	Eco	Eco	453	yes	yes	yes	pLC10-Kan	pemK	PRJNA962867	SAMN34418444
AJ_C527	Escherichia_coli	Eco	Eco	453	yes	yes	yes	pLC10-Kan	pemK	PRJNA962867	SAMN34418445
AJ_Nh27	Escherichia_coli	Eco	Eco	453	yes	yes	yes	pLC10-Kan	pemK	PRJNA962867	SAMN34418446
S53	Escherichia_coli	Eco	Eco	457
C614	Escherichia_coli	Eco	Eco	607
C288	Escherichia_coli	Eco	Eco	744	yes	yes	yes	pLC10-Kan	pemK	PRJNA838107	SAMN28404986	PRJNA962867	SAMN34418458
C289	Escherichia_coli	Eco	Eco	744
P77	Escherichia_coli	Eco	Eco	1011
C96	Escherichia_coli	Eco	Eco	1196	yes	no
K63	Escherichia_coli	Eco	Eco	1406	yes	no
P27	Escherichia_coli	Eco	Eco	1674
J78	Escherichia_coli	Eco	Eco	1722
C704	Escherichia_coli	Eco	Eco	2522
C573	Escherichia_coli	Eco	Eco	2600
Casterisk44	Escherichia_coli	Eco	Eco	2600
N24	Escherichia_coli	Eco	Eco	3024
C777	Escherichia_coli	Eco	Eco	6083
C586	Escherichia_coli	Eco	Eco	-
K4	Klebsiella_pneumoniae	Kpn	Kpn	11
H73	Klebsiella_pneumoniae	Kpn	Kpn	11
K2	Klebsiella_pneumoniae	Kpn	Kpn	11
K15	Klebsiella_pneumoniae	Kpn	Kpn	11
K229	Klebsiella_pneumoniae	Kpn	Kpn	11
K298	Klebsiella_pneumoniae	Kpn	Kpn	11
K78	Klebsiella_pneumoniae	Kpn	Kpn	11
K266	Klebsiella_pneumoniae	Kpn	Kpn	11
K267	Klebsiella_pneumoniae	Kpn	Kpn	11
K264	Klebsiella_pneumoniae	Kpn	Kpn	11
K268	Klebsiella_pneumoniae	Kpn	Kpn	11
K265	Klebsiella_pneumoniae	Kpn	Kpn	11
K326	Klebsiella_pneumoniae	Kpn	Kpn	11	yes	no
K236-1	Klebsiella_pneumoniae	Kpn	Kpn	11
AJ_K293	Klebsiella_pneumoniae	Kpn	Kpn	11	yes	yes	yes	pLC10-Apra	pemK	PRJNA962867	SAMN34418432
K161	Klebsiella_pneumoniae	Kpn	Kpn	11	yes	yes	no
K162	Klebsiella_pneumoniae	Kpn	Kpn	11
K160	Klebsiella_pneumoniae	Kpn	Kpn	11
N45	Klebsiella_pneumoniae	Kpn	Kpn	11	yes	yes	no
AJ_N23	Klebsiella_pneumoniae	Kpn	Kpn	11	yes	yes	yes	pLC10-Apra	pemK	PRJNA962867	SAMN34418435
K1	Klebsiella_pneumoniae	Kpn	Kpn	11	yes	yes	no
L74	Klebsiella_pneumoniae	Kpn	Kpn	11	yes	yes	no
AJ_K127	Klebsiella_pneumoniae	Kpn	Kpn	11	yes	yes	yes	pLC10-Apra	pemK	PRJNA962867	SAMN34418431
K34	Klebsiella_pneumoniae	Kpn	Kpn	11	yes	no
G21	Klebsiella_pneumoniae	Kpn	Kpn	11
AJ_K88	Klebsiella_pneumoniae	Kpn	Kpn	11	yes	yes	yes	pLC10-Apra	pemK	PRJNA962867	SAMN34418434
K89	Klebsiella_pneumoniae	Kpn	Kpn	11
AJ_K308	Klebsiella_pneumoniae	Kpn	Kpn	11	yes	yes	yes	pLC10-Apra	pemK	PRJNA962867	SAMN34418433
K116	Klebsiella_pneumoniae	Kpn	Kpn	11	yes	yes	no
F48	Klebsiella_pneumoniae	Kpn	Kpn	11	yes	yes	no		no
X6	Klebsiella_pneumoniae	Kpn	Kpn	11	yes	yes	no
P76	Klebsiella_pneumoniae	Kpn	Kpn	11
K52	Klebsiella_pneumoniae	Kpn	Kpn	11
K51	Klebsiella_pneumoniae	Kpn	Kpn	11
K47	Klebsiella_pneumoniae	Kpn	Kpn	11
K197	Klebsiella_pneumoniae	Kpn	Kpn	11
K147	Klebsiella_pneumoniae	Kpn	Kpn	11	yes	yes	yes	pLC10-Kan	blaOXA-48	PRJNA626430	SAMN14640201	PRJNA962867	SAMN34418457
K312	Klebsiella_pneumoniae	Kpn	Kpn	11
K109	Klebsiella_pneumoniae	Kpn	Kpn	11
R25	Klebsiella_pneumoniae	Kpn	Kpn	11
K323	Klebsiella_pneumoniae	Kpn	Kpn	11
K324	Klebsiella_pneumoniae	Kpn	Kpn	11
K295	Klebsiella_pneumoniae	Kpn	Kpn	11
K294	Klebsiella_pneumoniae	Kpn	Kpn	11
F73	Klebsiella_pneumoniae	Kpn	Kpn	11
K260	Klebsiella_pneumoniae	Kpn	Kpn	11
K259	Klebsiella_pneumoniae	Kpn	Kpn	11
K313	Klebsiella_pneumoniae	Kpn	Kpn	11
F14	Klebsiella_pneumoniae	Kpn	Kpn	11
L44	Klebsiella_pneumoniae	Kpn	Kpn	11
K8	Klebsiella_pneumoniae	Kpn	Kpn	11
K62	Klebsiella_pneumoniae	Kpn	Kpn	11
L45	Klebsiella_pneumoniae	Kpn	Kpn	11
K74	Klebsiella_pneumoniae	Kpn	Kpn	11
K28	Klebsiella_pneumoniae	Kpn	Kpn	11
K29	Klebsiella_pneumoniae	Kpn	Kpn	11
N_34	Klebsiella_pneumoniae	Kpn	Kpn	11
E73	Klebsiella_pneumoniae	Kpn	Kpn	11
E76	Klebsiella_pneumoniae	Kpn	Kpn	11
E74	Klebsiella_pneumoniae	Kpn	Kpn	11
K281	Klebsiella_pneumoniae	Kpn	Kpn	11
K280	Klebsiella_pneumoniae	Kpn	Kpn	11
K93	Klebsiella_pneumoniae	Kpn	Kpn	11
K263	Klebsiella_pneumoniae	Kpn	Kpn	11
K202	Klebsiella_pneumoniae	Kpn	Kpn	11
K319	Klebsiella_pneumoniae	Kpn	Kpn	11
K39	Klebsiella_pneumoniae	Kpn	Kpn	11
K24	Klebsiella_pneumoniae	Kpn	Kpn	11
K36	Klebsiella_pneumoniae	Kpn	Kpn	11
Kasterisk70	Klebsiella_pneumoniae	Kpn	Kpn	11
K31	Klebsiella_pneumoniae	Kpn	Kpn	11
K271	Klebsiella_pneumoniae	Kpn	Kpn	11
K269	Klebsiella_pneumoniae	Kpn	Kpn	11
K270	Klebsiella_pneumoniae	Kpn	Kpn	11
K317	Klebsiella_pneumoniae	Kpn	Kpn	11
L27	Klebsiella_pneumoniae	Kpn	Kpn	11
K76	Klebsiella_pneumoniae	Kpn	Kpn	11
N_22	Klebsiella_pneumoniae	Kpn	Kpn	11
AJ_K25	Klebsiella_pneumoniae	Kpn	Kpn	11	yes	yes	yes	pLC10-Kan	blaOXA-48	PRJNA962867	SAMN34418430
K26	Klebsiella_pneumoniae	Kpn	Kpn	11
K57	Klebsiella_pneumoniae	Kpn	Kpn	11
K237	Klebsiella_pneumoniae	Kpn	Kpn	11
K238	Klebsiella_pneumoniae	Kpn	Kpn	11
K90	Klebsiella_pneumoniae	Kpn	Kpn	11
K152	Klebsiella_pneumoniae	Kpn	Kpn	11
K151	Klebsiella_pneumoniae	Kpn	Kpn	11
K153	Klebsiella_pneumoniae	Kpn	Kpn	11	yes	yes	yes	pLC10-Apra	pemK	PRJNA838107	SAMN28404989	PRJNA962867	SAMN34418459
K273	Klebsiella_pneumoniae	Kpn	Kpn	14
P47	Klebsiella_pneumoniae	Kpn	Kpn	15
K309	Klebsiella_pneumoniae	Kpn	Kpn	15
AJ_K244	Klebsiella_pneumoniae	Kpn	Kpn	15	yes	yes	yes	pLC10-Apra	pemK	PRJNA962867	SAMN34418437
K207	Klebsiella_pneumoniae	Kpn	Kpn	15	yes	yes	no
AJ_K219	Klebsiella_pneumoniae	Kpn	Kpn	15	yes	yes	yes	pLC10-Apra	pemK	PRJNA962867	SAMN34418436
K243	Klebsiella_pneumoniae	Kpn	Kpn	15
K221	Klebsiella_pneumoniae	Kpn	Kpn	151
N22	Klebsiella_pneumoniae	Kpn	Kpn	307
K235	Klebsiella_pneumoniae	Kpn	Kpn	307
K165-2	Klebsiella_pneumoniae	Kpn	Kpn	307
N36	Klebsiella_pneumoniae	Kpn	Kpn	307
K314	Klebsiella_pneumoniae	Kpn	Kpn	307
K306	Klebsiella_pneumoniae	Kpn	Kpn	307
K315	Klebsiella_pneumoniae	Kpn	Kpn	307
K163	Klebsiella_pneumoniae	Kpn	Kpn	307	yes	yes	yes	pLC10-Kan	pemK	PRJNA838107	SAMN28404992	PRJNA962867	SAMN34418460
K164	Klebsiella_pneumoniae	Kpn	Kpn	307
K166	Klebsiella_pneumoniae	Kpn	Kpn	307
K199	Klebsiella_pneumoniae	Kpn	Kpn	307
R50	Klebsiella_pneumoniae	Kpn	Kpn	307
K172	Klebsiella_pneumoniae	Kpn	Kpn	307
J66	Klebsiella_pneumoniae	Kpn	Kpn	307
AJ_K198	Klebsiella_pneumoniae	Kpn	Kpn	307	yes	yes	yes	pLC10-Apra	pemK	PRJNA962867	SAMN34418441
K173	Klebsiella_pneumoniae	Kpn	Kpn	307	yes	no
K174	Klebsiella_pneumoniae	Kpn	Kpn	307
AJ_J61	Klebsiella_pneumoniae	Kpn	Kpn	307	yes	yes	yes	pLC10-Apra	pemK	PRJNA962867	SAMN34418440
AJ_K318	Klebsiella_pneumoniae	Kpn	Kpn	307	yes	yes	yes	pLC10-Kan	pemK	PRJNA962867	SAMN34418442
K165-1	Klebsiella_pneumoniae	Kpn	Kpn	307
K321	Klebsiella_pneumoniae	Kpn	Kpn	392
Basterisk5	Klebsiella_pneumoniae	Kpn	Kpn	392
K187	Klebsiella_pneumoniae	Kpn	Kpn	392
K188	Klebsiella_pneumoniae	Kpn	Kpn	392
K60	Klebsiella_pneumoniae	Kpn	Kpn	405
G9	Klebsiella_pneumoniae	Kpn	Kpn	405
I19	Klebsiella_pneumoniae	Kpn	Kpn	405
L2	Klebsiella_pneumoniae	Kpn	Kpn	405
K171	Klebsiella_pneumoniae	Kpn	Kpn	405
H53	Klebsiella_pneumoniae	Kpn	Kpn	487	yes	yes	yes	pLC10-Kan	blaOXA-48	PRJNA626430	SAMN14640188	PRJNA962867	SAMN34418454
K83	Klebsiella_pneumoniae	Kpn	Kpn	628
K84	Klebsiella_pneumoniae	Kpn	Kpn	628
K208	Klebsiella_pneumoniae	Kpn	Kpn	1694
R24	Klebsiella_oxytoca	Kox	other	2
E63	Enterobacter_aerogenes	Eae	other	11
P26	Klebsiella_oxytoca	Kox	other	15
CF13	Citrobacter_freundii	Cfr	other	22	yes	yes	yes	pLC10-Kan	blaOXA-48	PRJNA626430	SAMN14640085	PRJNA962867	SAMN34418452
CF12	Citrobacter_freundii	Cfr	other	22	yes	yes	yes	pLC10-Kan	pemK	PRJNA626430	SAMN14640084	PRJNA962867	SAMN34418456
O50	Citrobacter_freundii	Cfr	other	62
N33	Raoultella	Rao	other	69
E40	Enterobacter_cloacae	Ecl	other	96
M65	Enterobacter_cloacae	Ecl	other	171
E26	Enterobacter_cloacae	Ecl	other	272	yes	no
K65	Klebsiella_variicola	Kva	other	388
K73	Klebsiella_variicola	Kva	other	388
G14	Enterobacter_cloacae	Ecl	other	522
E57	Enterobacter_cloacae	Ecl	other	522
G55	Enterobacter_cloacae	Ecl	other	522
H21	Enterobacter_cloacae	Ecl	other	522
E17	Enterobacter_cloacae	Ecl	other	598
K64	Klebsiella_variicola	Kva	other	971
R9	Klebsiella_variicola	Kva	other	971
J57	Klebsiella_variicola	Kva	other	971	yes	yes	yes	pLC10-Kan	blaOXA-48	PRJNA626430	SAMN14640320	PRJNA962867	SAMN34418453
P45	Klebsiella_oxytoca	Kox	other	971
S7	Klebsiella_quasipneumoniae	Kqu	other	1191
K79	Klebsiella_variicola	Kva	other	-
S40	Citrobacter_freundii	Cfr	other	-
KA1	Kluyvera_ascorbata	Kas	other	-
R10	Kluyvera_ascorbata	Kas	other	-	yes	yes	yes	pLC10-Kan	blaOXA-48	PRJNA626430	SAMN14640329
KA2	Kluyvera_ascorbata	Kas	other	-
KA5	Kluyvera_ascorbata	Kas	other	-
L39	Klebsiella_oxytoca	Kox	other	-
N6	Citrobacter_koseri	Cko	other	-
K17	Raoultella	Rao	other	-
M60	Kluyvera_ascorbata	Kas	other	-
CF15	Citrobacter_freundii	Cfr	other	-
CF6	Citrobacter_koseri	Cko	other	-
K150	Klebsiella_oxytoca	Kox	other	-
Z39	Klebsiella_oxytoca	Kox	other	-
J72	Citrobacter_amalonaticus	Cam	other	-
K301	Klebsiella_quasipneumoniae	Kqu	other	-
