## Supplementary material for "The distribution of fitness effects of plasmid pOXA-48 in clinical enterobacteria": Table S2

### Sheet: Info
Plasmids identified in the N=35 subset, including the ones from the wild-type and cured strain analysis (bold). Plasmid replicons (columns D-Q; numbers indicate percentage of identity to the PlasmidFinder database references, dots indicate absence) detected in each of the nine pairs of wild-type and cured strains analysed (rows). The replicon of pOXA-48 is highlighted.

### Sheet: Table_S2
STRAIN	NUM_FOUND	Col(BS512)_1	Col(MG828)_1	Col156_1	Col440II_1	Col440I_1	ColE10_1	ColRNAI_1	ColpVC_1	IncB/O/K/Z_2	IncFIA(HI1)_1_HI1	IncFIA_1	IncFIB(AP001918)_1	IncFIB(K)_1_Kpn3	IncFIC(FII)_1	IncFII(Yp)_1_Yersenia	IncFII(pCoo)_1_pCoo	IncFII(pRSB107)_1_pRSB107	IncFII_1	IncFII_1_pKP91	IncHI2A_1	IncHI2_1	IncI1_1_Alpha	IncI2_1_Delta	IncL/M(pOXA-48)_1_pOXA-48	IncQ2_1	IncR_1	IncX1_1	IncX3_1	IncY_1	RepA_1_pKPC-CAV1321
AJ_C163	6	.	.	.	.	.	.	.	.	.	.	.	100	.	99.6	.	.	.	.	.	.	.	100	.	100	.	.	100	90.37	.	.
AJ_C164	6	.	.	.	.	.	.	.	.	.	.	.	100	.	99.6	.	.	.	.	.	.	.	100	.	100	.	.	100	90.37	.	.
AJ_C310	4	.	.	.	.	.	.	.	.	.	.	.	100	.	99.6	.	.	.	.	.	.	.	100	.	100	.	.	.	.	.	.
AJ_C527	4	.	.	.	.	.	.	.	.	.	.	.	.	.	.	.	.	.	.	.	.	.	100	.	100	.	.	100	90.37	.	.
AJ_C646	3	.	100	.	.	.	.	.	.	.	.	.	100	.	.	.	.	.	.	.	.	.	.	.	100	.	.	.	.	.	.
AJ_C728	3	.	100	.	.	.	.	.	.	.	.	.	100	.	.	.	.	.	.	.	.	.	.	.	100	.	.	.	.	.	.
AJ_J61	4	.	.	.	.	.	.	90	.	.	.	.	.	100	.	.	.	.	.	96.09	.	.	.	.	100	.	.	.	.	.	.
AJ_K127	4	.	.	.	.	.	.	.	.	.	.	.	.	100	.	.	.	.	.	100	.	.	.	.	100	.	100	.	.	.	.
AJ_K198	4	.	.	.	.	.	.	90	.	.	.	.	.	100	.	.	.	.	.	96.09	.	.	.	.	100	.	.	.	.	.	.
AJ_K219	7	100	.	.	.	100	.	.	100	.	.	.	.	100	.	.	.	.	.	100	.	.	.	.	100	.	100	.	.	.	.
AJ_K244	5	100	.	.	.	100	.	.	100	.	.	.	.	.	.	.	.	.	.	.	.	.	.	.	100	.	100	.	.	.	.
AJ_K25	4	.	.	.	.	.	.	.	.	.	.	.	.	100	.	.	.	.	.	100	.	.	.	.	100	.	100	.	.	.	.
AJ_K293	2	.	.	.	.	.	.	.	.	.	.	.	.	.	.	.	.	.	.	.	.	.	.	.	100	.	100	.	.	.	.
AJ_K308	6	87.98	.	.	.	.	.	.	100	.	.	.	.	100	.	.	.	.	.	100	.	.	.	.	100	.	100	.	.	.	.
AJ_K318	4	.	.	.	.	.	.	90	.	.	.	.	.	100	.	.	.	.	.	96.09	.	.	.	.	100	.	.	.	.	.	.
AJ_K88	4	.	.	.	.	.	.	.	.	.	.	.	.	100	.	.	.	.	.	100	.	.	.	.	100	.	100	.	.	.	.
AJ_L38	7	.	.	.	.	.	.	.	.	96.25	.	.	100	.	99.6	.	.	.	.	.	.	.	100	.	100	.	.	.	100	100	.
AJ_N23	4	.	.	.	.	.	.	.	.	.	.	.	.	100	.	.	.	.	.	100	.	.	.	.	100	.	100	.	.	.	.
AJ_N46	5	.	.	.	.	97.37	.	.	.	.	.	.	100	.	99.6	.	.	100	.	.	.	.	.	.	100	.	.	.	.	.	.
AJ_Nh27	7	.	98.85	100	.	.	.	.	.	100	.	.	100	.	99.6	.	.	100	.	.	.	.	.	.	100	.	.	.	.	.	.
AJ_S8	4	.	.	.	.	.	.	.	.	.	.	.	100	.	99.6	.	.	.	.	.	.	.	100	.	100	.	.	.	.	.	.
AJ_Z29	4	.	.	.	.	.	.	.	.	.	.	.	.	.	.	.	.	.	.	.	.	.	100	.	100	.	.	100	90.37	.	.
C609	7	.	.	.	.	.	.	.	.	.	.	100	100	.	.	.	.	.	99.62	.	100	100	.	.	100	.	.	.	.	.	99.66
C642	3	.	100	.	.	.	.	.	.	.	.	.	100	.	.	.	.	.	.	.	.	.	.	.	100	.	.	.	.	.	.
C662	4	.	.	.	.	.	.	.	.	.	.	.	94.57	.	.	.	.	.	.	.	.	.	.	.	100	.	.	.	100	100	.
R10	6	.	.	.	99.29;99.29	.	.	96.92;98.46;98.46	.	.	.	.	.	100	.	100	.	.	.	.	.	.	.	.	100	100	.	.	.	.	.
C288	3	.	.	.	.	.	.	.	.	.	.	.	.	.	.	.	99.62	.	.	.	.	.	100	.	100	.	.	.	.	.	.
C288c2	2	.	.	.	.	.	.	.	.	.	.	.	.	.	.	.	99.62	.	.	.	.	.	100	.	.	.	.	.	.	.	.
C325	4	.	.	.	.	.	.	.	.	100	.	.	88.42	.	.	.	.	.	.	.	.	.	.	88.92	89.56	.	.	.	.	.	.
C325c1	3	.	.	.	.	.	.	.	.	100	.	.	100	.	.	.	.	.	.	.	.	.	.	100	.	.	.	.	.	.	.
CF12	5	.	.	.	.	.	100	100	.	.	.	.	.	.	.	.	.	.	.	.	.	.	.	.	89.56	.	100	.	100	.	.
CF12c1	4	.	.	.	.	.	100	100	.	.	.	.	.	.	.	.	.	.	.	.	.	.	.	.	.	.	100	.	100	.	.
CF13	3	.	.	.	.	.	.	100	.	.	.	.	.	.	.	.	.	.	.	.	.	.	.	.	89.56	.	100	.	.	.	.
CF13c1	2	.	.	.	.	.	.	100	.	.	.	.	.	.	.	.	.	.	.	.	.	.	.	.	.	.	100	.	.	.	.
H53	2	.	.	.	.	.	.	.	.	.	.	.	.	100	.	.	.	.	.	.	.	.	.	.	89.56	.	.	.	.	.	.
H53c1	1	.	.	.	.	.	.	.	.	.	.	.	.	100	.	.	.	.	.	.	.	.	.	.	.	.	.	.	.	.	.
J57	5	.	.	.	.	100	.	.	.	.	100	.	.	100	.	.	.	.	.	100.00;100.00	.	.	.	.	89.56	.	.	.	.	.	.
J57c1	4	.	.	.	.	100	.	.	.	.	100	.	.	100	.	.	.	.	.	100.00;100.00	.	.	.	.	.	.	.	.	.	.	.
K147	3	.	.	.	.	.	.	.	.	.	.	.	.	100	.	.	.	.	.	100	.	.	.	.	89.56	.	.	.	.	.	.
K147c1	2	.	.	.	.	.	.	.	.	.	.	.	.	100	.	.	.	.	.	100	.	.	.	.	.	.	.	.	.	.	.
K153	3	.	.	.	.	.	.	.	.	.	.	.	.	100	.	.	.	.	.	.	.	.	.	.	100	.	100	.	.	.	.
K153c2	2	.	.	.	.	.	.	.	.	.	.	.	.	100	.	.	.	.	.	.	.	.	.	.	.	.	100	.	.	.	.
K163	4	.	.	.	.	.	.	90	.	.	.	.	.	100	.	.	.	.	.	96.09	.	.	.	.	89.56	.	.	.	.	.	.
K163c1	3	.	.	.	.	.	.	90	.	.	.	.	.	100	.	.	.	.	.	96.09	.	.	.	.	.	.	.	.	.	.	.
