## Supplementary material for "The distribution of fitness effects of plasmid pOXA-48 in clinical enterobacteria": Table S3

### Sheet: Info
Mutations identified in the nine cured strains. Sheets include (i)TS3.1 Predicted mutations (single nucleotide polymorphisms and indels) with sufficient read alignment evidence, (ii) TS3.2 Unassigned missing coverage evidence (possible deletions), and (iii)TS3.3 Unassigned new junction evidence (possible genomic rearrangements).

### Sheet: TS3.1_Predicted mutations
Strain	In WT-vs-WT*	In Cured-vs-WT*	In WT-vs-Cured*	Evidence**	Seq ID	Position	Mutation	Annotation	Gene	Description	Read depth***	Frequency***	Comments
C325	yes	yes	no	RA	1	208479	T→C	I26I (ATT→ATC)	pgaptmp_000230 →	phage minor tail protein G	16	100
	no	yes	no	RA	1	661293	T→A	D647E (GAT→GAA)	pgaptmp_000711 →	phage portal protein	55	83.3
	no	yes	yes	RA	1	1673147	C→T	P308P (CCG→CCA)	potG ←	putrescine ABC transporter ATP‑binding subunit PotG	197	100
	no	yes	yes	MC	4	1	Δ65,499 bp		[pgaptmp_005404]–[pgaptmp_005404]	84 genes			Deletion of plasmid pOXA-48
CF12	yes	yes	no	RA	1	962664	C→T	intergenic (+3/‑53)	rrf → / → pgaptmp_000922	5S ribosomal RNA/tRNA‑Asp	10	100
	no	yes	no	RA	1	2013313	G→A	G78S (GGT→AGT)	pgaptmp_001924 →	phage major capsid protein	224	100
	no	yes	yes	RA	1	2641039	Δ1 bp	coding (1913/1992 nt)	pdeR →	cyclic di‑GMP phosphodiesterase	262	98.5
	no	yes	no	RA	1	3299091	A→C	V114V (GTT→GTG)	pgaptmp_003218 ←	RusA family crossover junction endodeoxyribonuclease	15	86.7
	no	yes	yes	RA	1	3358819	C→T	intergenic (‑221/‑50)	glpT ← / → glpA	glycerol‑3‑phosphate transporter/anaerobic glycerol‑3‑phosphate dehydrogenase subunit A	294	100
	no	yes	yes	MC	2	1	Δ63,589 bp		[pgaptmp_004869]–[pgaptmp_004869]	83 genes			Deletion of plasmid pOXA-48
	yes	yes	no	RA	4	25180	A→G	A298A (GCA→GCG)	pgaptmp_005039 →	IS5‑like element IS903 family transposase	35	97.1
	yes	yes	no	RA	4	33874	T→C	pseudogene (351/426 nt)	pgaptmp_005046 ←	IS5‑like element IS903 family transposase	27	100
CF13	yes	no	no	RA	1	963440	C→T	intergenic (+3/‑53)	rrf → / → pgaptmp_000924	5S ribosomal RNA/tRNA‑Asp	17	94.1
	yes	yes	no	RA	1	2869746	C→A	V114V (GTG→GTT)	pgaptmp_002782 ←	RusA family crossover junction endodeoxyribonuclease	17	100
	no	yes	yes	MC	2	1	Δ63,589 bp		[pgaptmp_004891]–[pgaptmp_004891]	83 genes			Deletion of plasmid pOXA-48
	yes	no	yes	MC	4	1	Δ6,036 bp		sul2–pgaptmp_005020	sul2, glmM, pgaptmp_005017, pgaptmp_005018, pgaptmp_005019, pgaptmp_005020			Plasmid lost before sequencing of the WT strain
H53	no	yes	yes	RA	1	1842054	+G	pseudogene (102/785 nt)	znuB ←	zinc ABC transporter permease subunit ZnuB	200	100
	no	yes	yes	RA	1	1984708	G→C	R98T (AGG→ACG)	tssF →	type VI secretion system baseplate subunit TssF	216	99.5
	yes	yes	yes	MC	3	1	Δ63,589 bp		[pgaptmp_005355]–[pgaptmp_005355]	83 genes			Deletion of plasmid pOXA-48
J57	no	yes	yes	RA	1	3275798	A→G	intergenic (+608/‑94)	pgaptmp_003224 → / → pgaptmp_003225	zinc‑binding alcohol dehydrogenase family protein/catecholate siderophore receptor Fiu	175	99.4
	no	yes	yes	RA	2	90533	C→A	intergenic (+83/‑118)	pgaptmp_005505 → / → pgaptmp_005506	GNAT family N‑acetyltransferase/ISNCY‑like element ISKpn21 family transposase	36	100
	no	yes	yes	RA	2	90535	3 bp→ACA	intergenic (+85/‑114)	pgaptmp_005505 → / → pgaptmp_005506	GNAT family N‑acetyltransferase/ISNCY‑like element ISKpn21 family transposase	36	100
	no	yes	yes	RA	2	90549	2 bp→C	intergenic (+99/‑101)	pgaptmp_005505 → / → pgaptmp_005506	GNAT family N‑acetyltransferase/ISNCY‑like element ISKpn21 family transposase	26	100
	no	yes	yes	RA	2	90554	+T	intergenic (+104/‑97)	pgaptmp_005505 → / → pgaptmp_005506	GNAT family N‑acetyltransferase/ISNCY‑like element ISKpn21 family transposase	26	100
	no	yes	yes	MC	4	1	Δ63,589 bp		[pgaptmp_005710]–[pgaptmp_005710]	82 genes			Deletion of plasmid pOXA-48
K147	no	yes	yes	RA	1	789717	C→T	Q198* (CAG→TAG)	pgaptmp_000794 →	integrase domain‑containing protein	237	99.6
	no	yes	no	RA	1	1249387	C→T	intergenic (+61/‑122)	pgaptmp_001251 → / → pgaptmp_001252	tRNA‑Glu/23S ribosomal RNA	6	100
	no	yes	yes	MC	3	1	Δ65,499 bp		[pgaptmp_005299]–[pgaptmp_005299]	84 genes			Deletion of plasmid pOXA-48
C288	no	yes	yes	RA	contig_1	1,535,308	C→T	Q172*(CAG→TAG)	ompC→	porin OmpC	226	100
	no	yes	yes	RA	contig_1	4,622,403	G→A	Q59Q(CAG→CAA)	cyaY→	iron donor protein CyaY	207	100
	no	yes	yes	MC	contig_4	1	Δ63,589 bp		[dnaN]–[dnaN]	83 genes			Deletion of plasmid pOXA-48
K153	no	yes	yes	MC	contig_2	1	Δ64,722 bp		[pgaptmp_005425]–pgaptmp_005506	82 genes			Deletion of plasmid pOXA-48
K163	no	yes	no	RA	1	1228081	T→C	intergenic (+61/‑122)	pgaptmp_001208 → / → pgaptmp_001209	tRNA‑Glu/23S ribosomal RNA	60	96.7
	no	yes	no	RA	1	1228141	C→T	intergenic (+121/‑62)	pgaptmp_001208 → / → pgaptmp_001209	tRNA‑Glu/23S ribosomal RNA	105	100
	no	yes	no	RA	1	3903384	G→C	intergenic (+7/+34)	pgaptmp_003802 → / ← pgaptmp_003803	ABC transporter ATP‑binding protein/HlyD family secretion protein	6	100
	no	yes	no	RA	1	3903386	G→C	intergenic (+9/+32)	pgaptmp_003802 → / ← pgaptmp_003803	ABC transporter ATP‑binding protein/HlyD family secretion protein	6	100
*Present in the alignment reads-vs-reference
**RA: read alignment evidence (SNP); MC: missing coverage evidence (deletion)
***Frequencies generally correspond to the alignment Cured-vs-WT, except for when the RA or MC is not present in this alignment, and therefore corresponds to the WT-vs-WT alignment
Bold indicates RA or MC evidence that is considered true positive (not present in WT-vs-WT but present in Cured-vs-WT and WT-vs-Cured). Italics indicate RA evidence that pass the previous true positive criteria, but could represent false positives due to low read depth and low alignment quality (multiple contiguous SNPs); normal font indicates false positives.

### Sheet: Sheet2
			seq id	position	reads (cov)	reads (cov)	score	skew	freq	annotation	gene	product
			1	663568	NA (NA)	131 (0.680)
			+CTTTTTCTT	87/280	1.2	NA	coding (345/345 nt)	pgaptmp_000715	DUF3168 domain‑containing protein

### Sheet: TS3.2_Unassigned missing cov.
Strain	In WT-vs-WT*	In Cured-vs-WT*	Seq ID	Start	End	Size	<-Reads	Reads->	Gene	Description	Comments
C288	no	yes	contig_1	2679120–2694626	2722141–2717970	23345–43022	173 [109]	[122] 134	[pgaptmp_002612]–pgaptmp_002663	[pgaptmp_002612],sul2,aph(3'')‑Ib,pgaptmp_002615,pgaptmp_002616,pgaptmp_002617,pgaptmp_002618,pgaptmp_002619,pgaptmp_002620,pgaptmp_002621,pgaptmp_002622,pgaptmp_002623,pgaptmp_002624,pgaptmp_002625,pgaptmp_002626,pgaptmp_002627,pgaptmp_002628,pgaptmp_002629,pgaptmp_002630,pgaptmp_002631,sul2,aph(3'')‑Ib,pgaptmp_002634,pgaptmp_002635,pgaptmp_002636,pgaptmp_002637,pgaptmp_002638,pgaptmp_002639,pga…	False positive: same mapping profile in WT-vs-WT and Cured-vs-WT as visualized in IGV; this is an assembly error of a repetitive region
K153	yes	yes	contig_1	7127–7923	8375–7931	9–1249	99 [93]	[93] 98	pgaptmp_000009	IS3‑like element ISKpn1 family transposase	False positive: present in WT-vs-WT alignment
K163	no	yes	3	1	1640	1640	NA [0]	[1] 2	[pgaptmp_005439]	[pgaptmp_005439]	Deletion of plasmid pOXA-48
	no	yes	3	1754	25520	23767	2 [1]	[1] 2	pgaptmp_005440–[pgaptmp_005469]	pgaptmp_005440,pgaptmp_005441,pgaptmp_005442,pgaptmp_005443,pgaptmp_005444,pgaptmp_005445,pgaptmp_005446,pgaptmp_005447,pgaptmp_005448,pgaptmp_005449,pgaptmp_005450,pgaptmp_005451,pemI,pemK,ltrA,umuD,umuC,pgaptmp_005457,pgaptmp_005458,pgaptmp_005459,pgaptmp_005460,pgaptmp_005461,pgaptmp_005462,pgaptmp_005463,pgaptmp_005464,pgaptmp_005465,pgaptmp_005466,pgaptmp_005467,pgaptmp_005468,[pgaptmp_00546…	Deletion of plasmid pOXA-48
	no	yes	3	25654	65499	39846	2 [0]	[0] NA	[pgaptmp_005470]–[pgaptmp_005439]	[pgaptmp_005470],pgaptmp_005471,pgaptmp_005472,pgaptmp_005473,pgaptmp_005474,pgaptmp_005475,pgaptmp_005476,pgaptmp_005477,pgaptmp_005478,pgaptmp_005479,pgaptmp_005480,pgaptmp_005481,pgaptmp_005482,pgaptmp_005483,pgaptmp_005484,pgaptmp_005485,pgaptmp_005486,pgaptmp_005487,pgaptmp_005488,pgaptmp_005489,pgaptmp_005490,pgaptmp_005491,pgaptmp_005492,pgaptmp_005493,pgaptmp_005494,ssb,pgaptmp_005496,pga…	Deletion of plasmid pOXA-48
*Present in the alignment reads-vs-reference

### Sheet: TS3.3_Unassigned new junctions
Strain	In WT-vs-WT*	In Cured-vs-WT*	Seq ID 1	Position 1	Reads (Cov) 1	Seq ID 2	Position 2	Reads (Cov) 2	Reads (Cov)	Score	Skew	Annotation 1	Gene 1	Product 1	Annotation 2	Gene 2	Product 2	Frequency	Comments
C325	yes	yes	1	‘= 663568	NA (NA)	1	663569 =	NA (NA)	131 (0.680)+CTTTTTCTT	87/280	1.2	coding (345/345 nt)	pgaptmp_000715	DUF3168 domain‑containing protein	intergenic (+1/‑58)	pgaptmp_000715/pgaptmp_000716	DUF3168 domain‑containing protein/immunoglobulin domain‑containing protein	NA	False positive: present in alignment WT-vs-WT
	no	yes	5	‘= 29149	105 (0.860)	5	'= 29950	33 (0.310)	51 (0.480)	42/256	1.9	intergenic (‑1208/‑318)	pgaptmp_005522/pgaptmp_005523	site‑specific integrase/prepilin	coding (1043/1377 nt)	pilV	shufflon system plasmid conjugative transfer pilus tip adhesin PilV	45.3	False positive: low frequency, low read coverage at one end of the new junction, high skew
CF12	yes	yes	1	‘= 959509	NA (NA)	1	959528 =	NA (NA)	259 (1.030)+TCAGAAGT	149/282	0.1	intergenic (+183/‑39)	pgaptmp_000919/pgaptmp_000920	tRNA‑Glu/23S ribosomal RNA	intergenic (+202/‑20)	pgaptmp_000919/pgaptmp_000920	tRNA‑Glu/23S ribosomal RNA	NA	False positive: present in alignment WT-vs-WT
	yes	yes	1	962489 =	NA (NA)	1	3689240 =	NA (NA)	226 (0.870)+ATG	136/292	0.4	intergenic (+34/‑57)	pgaptmp_000920/rrf	23S ribosomal RNA/5S ribosomal RNA	intergenic (‑56/+35)	rrf/pgaptmp_003583	5S ribosomal RNA/23S ribosomal RNA	NA	False positive: present in alignment WT-vs-WT
	yes	yes	1	2695954 =	209 (0.790)	1	'= 2696129	191 (0.830)	159 (0.690)	108/260	1	noncoding (67/85 nt)	pgaptmp_002601	tRNA‑Tyr	noncoding (113/132 nt)	pgaptmp_002602	RtT sRNA	46	False positive: present in alignment WT-vs-WT
	yes	yes	3	1 =	0 (0.000)	3	39968 =	NA (NA)	379 (1.080)	185/298	0	intergenic (–/+340)	–/pgaptmp_004951	–/DNA polymerase V	intergenic (‑453/+52)	pgaptmp_005004/pgaptmp_005005	quinolone resistance pentapeptide repeat protein QnrS1/IS6‑like element IS26 family transposase	100	False positive: present in alignment WT-vs-WT
	yes	no	1	2840728 =	154 (0.670)	1	‘= 2880771	171 (0.800)	68 (0.320)	55/268	2.1	intergenic (+82/‑272)	pgaptmp_002741/pgaptmp_002742	hydrolase/DinI family protein	coding (40/774 nt)	pgaptmp_002800	DUF72 domain‑containing protein	30.3	False positive: present in alignment WT-vs-WT
CF13	yes	yes	1	‘= 960285	NA (NA)	1	960304 =	NA (NA)	226 (1.000)+TCAGAAGT	132/282	0.2	intergenic (+183/‑39)	pgaptmp_000921/pgaptmp_000922	tRNA‑Glu/23S ribosomal RNA	intergenic (+202/‑20)	pgaptmp_000921/pgaptmp_000922	tRNA‑Glu/23S ribosomal RNA	NA	False positive: present in alignment WT-vs-WT
	yes	yes	1	963265 =	NA (NA)	1	3690016 =	NA (NA)	221 (0.950)+ATG	132/292	0.3	intergenic (+34/‑57)	pgaptmp_000922/rrf	23S ribosomal RNA/5S ribosomal RNA	intergenic (‑56/+35)	rrf/pgaptmp_003584	5S ribosomal RNA/23S ribosomal RNA	NA	False positive: present in alignment WT-vs-WT
	yes	yes	1	2696730 =	150 (0.630)	1	‘= 2696905	155 (0.740)	128 (0.610)	88/260	1.5	noncoding (67/85 nt)	pgaptmp_002602	tRNA‑Tyr	noncoding (113/132 nt)	pgaptmp_002603	RtT sRNA	47.2	False positive: present in alignment WT-vs-WT
	yes	yes	3	1348 =	209 (1.030)	3	‘= 1553	203 (1.000)	142 (0.780)+AGCACCGGCGCCCGGC	74/266	2.2	intergenic (‑558/+290)	pgaptmp_004973/pgaptmp_004974	IS5 family transposase/replication initiation protein	intergenic (‑763/+85)	pgaptmp_004973/pgaptmp_004974	IS5 family transposase/replication initiation protein	43.6	False positive: present in alignment WT-vs-WT
H53	yes	yes	1	2928204 =	126 (0.480)	1	2934093 =	63 (0.350)	37 (0.210)	34/204	3	intergenic (‑44/‑49)	pgaptmp_002889/pgaptmp_002890	recombinase family protein/flagellar biosynthesis protein	intergenic (‑190/+28)	pgaptmp_002893/pgaptmp_002894	SGNH/GDSL hydrolase family protein/kinase	33.1	False positive: present in alignment WT-vs-WT
	no	yes	1	3272110 =	105 (0.400)	1	‘= 3275596	127 (0.490)	122 (0.540)+GCGTACAGGCTCTCATCTCG	77/258	1.2	intergenic (+25/‑19)	pgaptmp_003272/pgaptmp_003273	tRNA‑Ser/RtT sRNA	intergenic (+261/+368)	pgaptmp_003277/phoH	tRNA‑Ser/phosphate starvation‑inducible protein PhoH	54.9	False positive: low frequency, moderately high skew
J57	no	yes	1	229406 =	12 (0.050)	2	107553 =	140 (0.880)	193 (1.000)	126/298	0	coding (318/804 nt)	yhjQ	cellulose synthase operon protein YhjQ	intergenic (‑342/‑31)	glgB/pgaptmp_005519	1,4‑alpha‑glucan branching enzyme/IS5‑like element IS903B family transposase	71.8	Probable false positive: low read coverage at one end of the new junction
	no	yes	1	‘= 229415	10 (0.040)	2	‘= 58441	NA (NA)	256 (1.310)	152/300	0	coding (327/804 nt)	yhjQ	cellulose synthase operon protein YhjQ	intergenic (+56/+460)	pgaptmp_005470/pgaptmp_005471	IS5 family transposase/ATP‑grasp domain‑containing protein	96.2	Probable false positive: low read coverage at one end of the new junction
K147	yes	yes	1	'= 4132118	NA (NA)	1	4132119 =	281 (1.240)	179 (0.820)+GTAAA	100/288	0.7	intergenic (‑20/+150)	pgaptmp_004093/pgaptmp_004094	23S ribosomal RNA/tRNA‑Ala	intergenic (‑21/+149)	pgaptmp_004093/pgaptmp_004094	23S ribosomal RNA/tRNA‑Ala	39.7	False positive: present in alignment WT-vs-WT
	yes	no	1	360556 =	8 (0.060)	3	12530 =	341 (1.020)	153 (0.640)	104/288	0.1	coding (2183/2391 nt)	malP	maltodextrin phosphorylase	intergenic (‑197/‑106)	pgaptmp_005309/pgaptmp_005310	LysR family transcriptional regulator/IS4‑like element IS10A family transposase	46.7	False positive: present in alignment WT-vs-WT
	yes	no	1	'= 360564	5 (0.030)	3	'= 13857	NA (NA)	181 (0.740)	125/294	0	coding (2191/2391 nt)	malP	maltodextrin phosphorylase	pseudogene (1/228 nt)	pgaptmp_005311	CPBP family intramembrane metalloprotease	97.3	False positive: present in alignment WT-vs-WT
C288	yes	yes	contig_2	35645 =	85 (0.650)	contig_2	37583 =	24 (0.210)	38 (0.330)	21/260	3.0	intergenic (‑51/‑83)	pgaptmp_004620/pgaptmp_004621	tyrosine‑type recombinase/integrase/shufflon protein D'	coding (1081/1440 nt)	pilV	shufflon system plasmid conjugative transfer pilus tip adhesin PilV	43.3	False positive: present in alignment WT-vs-WT
	yes	yes	contig_2	37009 =	55 (0.420)	contig_2	37582 =	32 (0.280)	54 (0.480)	25/254	2.1	intergenic (+1063/‑25)	pgaptmp_004621/uhpC	shufflon protein D'/prepilin	coding (1082/1440 nt)	pilV	shufflon system plasmid conjugative transfer pilus tip adhesin PilV	57.5	False positive: present in alignment WT-vs-WT
	yes	yes	contig_2	'= 37027	59 (0.450)	contig_2	'= 37562	32 (0.280)	49 (0.430)	32/254	1.2	intergenic (+1081/‑7)	pgaptmp_004621/uhpC	shufflon protein D'/prepilin	coding (1102/1440 nt)	pilV	shufflon system plasmid conjugative transfer pilus tip adhesin PilV	54.1	False positive: present in alignment WT-vs-WT
K153	no	yes	contig_1	1989208 =	NA (NA)	contig_1	= 4843387	4 (0.020)	214 (1.130)	69/294	0.1	intergenic (‑690/‑55)	rcsD/pgaptmp_001943	phosphotransferase RcsD/IS1 family transposase	coding (683/951 nt)	pgaptmp_004785	AAA family ATPase	98.2	Right end of IS1 insertion in this coding region (4843387-4843378)
	no	yes	contig_1	'= 1989975	NA (NA)	contig_1	2253714 =	98 (0.520)	102 (0.540)	44/294	1.3	intergenic (+15/‑92)	pgaptmp_001943/pgaptmp_001944	IS1 family transposase/porin OmpC	intergenic (‑77/+794)	pgaptmp_002178/fyuA	hypothetical protein/siderophore yersiniabactin receptor FyuA	51.0	Left end of IS1 insertion in this intergenic region (2253714-2253722)
	no	yes	contig_1	'= 2011119	NA (NA)	contig_1	= 2253722	135 (0.710)	119 (0.630)	47/294	1.1	coding (855/876 nt)	pgaptmp_001964	AAA family ATPase	intergenic (‑85/+786)	pgaptmp_002178/fyuA	hypothetical protein/siderophore yersiniabactin receptor FyuA	46.9	Right end of IS1 insertion in this intergenic region (2253714-2253722)
	no	yes	contig_1	'= 4107887	NA (NA)	contig_1	4843378 =	6 (0.030)	198 (1.050)	64/292	0.2	coding (705/708 nt)	pgaptmp_004049	hypothetical protein	coding (674/951 nt)	pgaptmp_004785	AAA family ATPase	97.1	Left end of IS1 insertion in this coding region (4843387-4843378)
K163	yes	yes	1	'= 452099	73 (0.460)	1	452110 =	NA (NA)	222 (1.600)+GACACGATGATGTTTTAC	37/256	1.1	intergenic (+168/‑31)	pgaptmp_000440/pgaptmp_000441	16S ribosomal RNA/23S ribosomal RNA	intergenic (+179/‑20)	pgaptmp_000440/pgaptmp_000441	16S ribosomal RNA/23S ribosomal RNA	77.6	False positive: present in alignment WT-vs-WT
	no	yes	1	'= 1228172	0 (0.000)	1	1228183 =	NA (NA)	79 (0.570)+GACACGATGATGTTTTAC	25/256	2.9	intergenic (+152/‑31)	pgaptmp_001208/pgaptmp_001209	tRNA‑Glu/23S ribosomal RNA	intergenic (+163/‑20)	pgaptmp_001208/pgaptmp_001209	tRNA‑Glu/23S ribosomal RNA	100	False positive: low frequency, low read coverage, high skew
*Present in the alignment reads-vs-reference
Read coverage, score, skew and frequencies generally correspond to the alignment Cured-vs-WT, except for when the new junction evidence (JC) is not present in this alignment, and therefore corresponds to the WT-vs-WT alignment
Bold indicates JC evidences that are considered possible false positives but were considered for analysis
