## Supplementary material for "The distribution of fitness effects of plasmid pOXA-48 in clinical enterobacteria": Table S4

### Sheet: Info
This sheet contains a list of all the primers used in this study.

### Sheet: Table_S4
Primer_sequence_5'->3'	Primer_set	Use
CACAGTTGTGCCCGTGACCAGCGG	Fw	cloning_pemK_sgRNA
AAACCCGCTGGTCACGGGCACAAC	Rev	cloning_pemK_sgRNA
CACATGGCTTGTTTGACAATACGC	Fw	cloning_blaOXA-48_sgRNA
AAACGCGTATTGTCAAACAAGCCA	Rev	cloning_blaOXA-48_sgRNA
CTCGGTAGTGGGATACGACGA	Fw	determining_pLC10_presence
CACTGAAAGCACAGCGGCTG	Rev	determining_pLC10_presence
TTGGTGGCATCGATTATCGG	Fw	determining_pOXA-48_presence
GAGCACTTCTTTTGTGATGGC	Rev	determining_pOXA-48_presence
CGGAACCGACATGTGCCTACT	Fw	determining_pOXA-48_presence
GAACTCCGGCGAAAGACCTTC	Rev	determining_pOXA-48_presence
