## Supplementary material for "The distribution of fitness effects of plasmid pOXA-48 in clinical enterobacteria": Table S5

### Sheet: Info
Antimicrobial susceptibility testing and PCR results of pOXA-48-carrying isolates and their pOXA-48-free counterparts (n=35 pairs). Azythromycin 15 µg (AZM15), Tetracycline 30 µg (TET30), Cefotaxime 30 µg (CTX30), Streptomycin 10 µg (SMN10), Amoxicillin + Clavulanic Acid 20/10 µg (AMC30), Rifampicin 5 µg (RIF5), Fosfomycin 200 µg (FOS200), Chloramphenicol 30 µg (CHL30), Meropenem 10 µg (MEM10) di…

### Sheet: Table_S5
Species	ST	Strain	Genotype	AZM15	TET30	CTX30	SMN10	AMC30	RIF5	FOS200	CHL30	MEM10	repC_PCR	blaOXA-48_PCR
Escherichia_coli	10	C642	pOXA-48(+)	14	6	37	6	6	7	28	8	18	positive	positive
Escherichia_coli	10	C642	pOXA-48(-)	15	6	31	6	18	6	32	8	27	negative	negative
Escherichia_coli	10	AJ_C646	pOXA-48(+)	15	6	30	6	6	6	30	8	20	positive	positive
Escherichia_coli	10	AJ_C646	pOXA-48(-)	16	6	34	6	21	6	29	8	33	negative	negative
Escherichia_coli	10	C662	pOXA-48(+)	23	20	19	19	6	9	34	30	18	positive	positive
Escherichia_coli	10	C662	pOXA-48(-)	23	20	21	19	16	9	33	28	30	negative	negative
Escherichia_coli	10	AJ_C728	pOXA-48(+)	16	6	28	6	6	8	29	10	20	positive	positive
Escherichia_coli	10	AJ_C728	pOXA-48(-)	14	6	30	6	22	6	19	10	30	negative	negative
Escherichia_coli	10	AJ_N46	pOXA-48(+)	19	25	30	17	6	9	31	26	21	positive	positive
Escherichia_coli	10	AJ_N46	pOXA-48(-)	20	23	30	18	15	8	30	29	31	negative	negative
Escherichia_coli	23	AJ_C310	pOXA-48(+)	19	6	17	6	8	12	34	24	15	positive	positive
Escherichia_coli	23	AJ_C310	pOXA-48(-)	21	6	16	6	22	10	36	22	25	negative	negative
Escherichia_coli	23	AJ_S8	pOXA-48(+)	18	6	12	6	7	10	36	24	20	positive	positive
Escherichia_coli	23	AJ_S8	pOXA-48(-)	20	6	9	6	21	9	38	25	32	negative	negative
Escherichia_coli	99	C609	pOXA-48(+)	15	6	24	6	6	9	25	6	20	positive	positive
Escherichia_coli	99	C609	pOXA-48(-)	15	6	31	6	15	8	26	6	30	negative	negative
Escherichia_coli	137	C325	pOXA-48(+)	19	21	30	6	6	8	30	22	20	positive	positive
Escherichia_coli	137	C325	pOXA-48(-)	16	22	33	6	23	10	27	21	32	negative	negative
Escherichia_coli	453	AJ_C163	pOXA-48(+)	20	6	29	17	6	8	32	23	20	positive	positive
Escherichia_coli	453	AJ_C163	pOXA-48(-)	18	6	32	16	17	6	34	22	29	negative	negative
Escherichia_coli	453	AJ_C164	pOXA-48(+)	18	6	27	16	6	10	33	25	21	positive	positive
Escherichia_coli	453	AJ_C164	pOXA-48(-)	17	6	30	15	20	8	30	25	28	negative	negative
Escherichia_coli	453	AJ_C527	pOXA-48(+)	21	6	27	18	6	10	30	28	20	positive	positive
Escherichia_coli	453	AJ_C527	pOXA-48(-)	24	6	34	18	23	6	37	26	30	negative	negative
Escherichia_coli	453	AJ_Nh27	pOXA-48(+)	20	21	17	6	6	13	27	26	20	positive	positive
Escherichia_coli	453	AJ_Nh27	pOXA-48(-)	21	23	18	6	21	13	30	25	28	negative	negative
Escherichia_coli	453	AJ_L38	pOXA-48(+)	21	6	22	15	6	10	37	28	20	positive	positive
Escherichia_coli	453	AJ_L38	pOXA-48(-)	19	6	22	15	21	10	34	28	32	negative	negative
Escherichia_coli	453	AJ_Z29	pOXA-48(+)	25	NA	26	19	6	14	37	26	20	positive	positive
Escherichia_coli	453	AJ_Z29	pOXA-48(-)	22	6	39	19	22	7	38	25	32	negative	negative
Escherichia_coli	744	C288	pOXA-48(+)	8	6	30	6	6	6	27	6	20	positive	positive
Escherichia_coli	744	C288	pOXA-48(-)	8	6	32	6	18	6	27	6	30	negative	negative
Klebsiella_pneumoniae	11	AJ_K127	pOXA-48(+)	6	16	10	13	6	6	15	6	17	positive	positive
Klebsiella_pneumoniae	11	AJ_K127	pOXA-48(-)	6	19	14	14	16	6	17	6	28	negative	negative
Klebsiella_pneumoniae	11	AJ_K293	pOXA-48(+)	13	16	6	15	6	6	17	18	17	positive	positive
Klebsiella_pneumoniae	11	AJ_K293	pOXA-48(-)	12	17	6	18	17	6	17	18	28	negative	negative
Klebsiella_pneumoniae	11	AJ_K308	pOXA-48(+)	8	16	6	12	6	8	13	6	19	positive	positive
Klebsiella_pneumoniae	11	AJ_K308	pOXA-48(-)	6	17	6	6	12	7	13	6	27	negative	negative
Klebsiella_pneumoniae	11	AJ_K88	pOXA-48(+)	6	16	6	13	6	10	15	6	20	positive	positive
Klebsiella_pneumoniae	11	AJ_K88	pOXA-48(-)	7	17	7	14	15	9	19	6	24	negative	negative
Klebsiella_pneumoniae	11	AJ_N23	pOXA-48(+)	7	15	6	6	6	9	15	6	6	positive	positive
Klebsiella_pneumoniae	11	AJ_N23	pOXA-48(-)	8	18	8	6	15	7	14	7	30	negative	negative
Klebsiella_pneumoniae	11	K147	pOXA-48(+)	15	20	10	14	6	11	14	6	19	positive	positive
Klebsiella_pneumoniae	11	K147	pOXA-48(-)	16	23	8	13	21	8	16	6	30	negative	negative
Klebsiella_pneumoniae	11	AJ_K25	pOXA-48(+)	13	20	15	15	6	6	17	6	17	positive	positive
Klebsiella_pneumoniae	11	AJ_K25	pOXA-48(-)	12	19	14	15	13	7	16	6	22	negative	negative
Klebsiella_pneumoniae	11	K153	pOXA-48(+)	14	19	10	16	6	8	6	30	8	positive	positive
Klebsiella_pneumoniae	11	K153	pOXA-48(-)	11	19	6	15	15	8	6	25	22	negative	negative
Klebsiella_pneumoniae	15	AJ_K219	pOXA-48(+)	15	6	20	18	6	6	27	22	18	positive	positive
Klebsiella_pneumoniae	15	AJ_K219	pOXA-48(-)	12	6	19	16	13	6	24	21	28	negative	negative
Klebsiella_pneumoniae	15	AJ_K244	pOXA-48(+)	13	15	27	16	6	6	23	26	17	positive	positive
Klebsiella_pneumoniae	15	AJ_K244	pOXA-48(-)	14	19	30	NA	15	6	25	25	28	negative	negative
Klebsiella_pneumoniae	307	AJ_J61	pOXA-48(+)	16	23	12	6	6	6	23	24	18	positive	positive
Klebsiella_pneumoniae	307	AJ_J61	pOXA-48(-)	15	22	13	6	15	6	24	25	37	negative	negative
Klebsiella_pneumoniae	307	AJ_K198	pOXA-48(+)	11	20	14	6	6	6	21	28	20	positive	positive
Klebsiella_pneumoniae	307	AJ_K198	pOXA-48(-)	18	18	14	6	20	6	22	28	28	negative	negative
Klebsiella_pneumoniae	307	AJ_K318	pOXA-48(+)	14	22	6	6	6	8	23	28	21	positive	positive
Klebsiella_pneumoniae	307	AJ_K318	pOXA-48(-)	17	22	12	6	20	7	24	27	30	negative	negative
Klebsiella_pneumoniae	307	K163	pOXA-48(+)	16	22	10	6	6	6	24	25	18	positive	positive
Klebsiella_pneumoniae	307	K163	pOXA-48(-)	15	22	11	6	18	6	22	24	24	negative	negative
Klebsiella_pneumoniae	487	H53	pOXA-48(+)	16	18	23	16	6	8	21	25	13	positive	positive
Klebsiella_pneumoniae	487	H53	pOXA-48(-)	18	21	29	16	24	8	23	25	29	negative	negative
Citrobacter_freundii	22	CF12	pOXA-48(+)	18	6	18	8	6	6	28	28	15	positive	positive
Citrobacter_freundii	22	CF12	pOXA-48(-)	16	6	20	6	15	6	27	25	29	negative	negative
Citrobacter_freundii	22	CF13	pOXA-48(+)	14	6	22	6	6	6	32	23	17	positive	positive
Citrobacter_freundii	22	CF13	pOXA-48(-)	13	6	28	6	14	6	30	23	30	negative	negative
Klebsiella_variicola	971	J57	pOXA-48(+)	19	19	28	18	6	7	23	29	19	positive	positive
Klebsiella_variicola	971	J57	pOXA-48(-)	20	17	35	18	26	7	25	30	31	negative	negative
Kluyvera_ascorbata	-	R10	pOXA-48(+)	20	22	16	6	6	17	31	25	19	positive	positive
Kluyvera_ascorbata	-	R10	pOXA-48(-)	17	22	16	6	12	14	30	26	28	negative	negative
